# Non-redundant cardiolipin synthase family proteins shape lipid composition and stress resilience in *Bacteroides fragilis*

**DOI:** 10.1101/2025.05.12.653583

**Authors:** Matthew K. Schnizlein, Bongjin Hong, Jennifer N.T. Nguyen, Katarina Jones, Alyssa I. Rodriguez, Aretha Fiebig, Shawn R. Campagna, Marcy J. Balunas, Thomas V. O’Halloran, Sean Crosson

## Abstract

Gut-resident bacteria must withstand membrane-disrupting stresses, such as bile acids, to persist in the intestinal environment. The Bacteroidota are a dominant phylum of the human gut microbiota. However, the genes responsible for the synthesis of membrane lipids in this phylum remain relatively uncharacterized. *Bacteroides fragilis* is a prevalent member of this phylum and encodes two predicted cardiolipin synthase family proteins, ClsA and ClsB. We previously identified both *cls* genes as bile-acid fitness factors in *B. fragilis* P207, but the contributions of *clsA* and *clsB* to cell physiology remained unclear. Here, we combine targeted gene deletion with high-resolution lipidomics, metabolomics, and elemental mass spectrometry to show that ClsA and ClsB have distinct and non-redundant functions in the cell. Each *cls* gene differs in its growth-phase expression pattern, and deletion of each gene produces distinct effects on cell morphology, fitness under membrane-perturbing stress, and the broader metabolome. *clsA* and *clsB* strongly influence the levels of different glycyl-seryl peptidolipids, a *Bacteroides* lipid family that includes immune-active lipids, and whose loss impairs bile acid resistance and gut colonization. In contrast to the acute ion-gradient disruption caused by the secondary bile acid deoxycholate, deletion of *clsA* and *clsB* did not measurably alter steady-state intracellular ion levels under standard growth conditions. Together, these results define related but non-redundant roles for two cardiolipin synthase family proteins in a common member of the human gut microbiota.

**Importance:** The gut bacterium *Bacteroides fragilis* is a normal member of the human intestinal microbiota that can also bloom to high abundance in inflamed guts. To survive within the gut, *B. fragilis* must maintain the integrity and function of its cell membrane. In this study, we report that the two cardiolipin synthase family genes in the *B. fragilis* genome impact the cell’s lipid profile in distinct ways and contribute differently to how *B. fragilis* responds to membrane stress. Our work provides insight into how a common gut bacterium adapts to conditions encountered in the intestine and improves understanding of membrane biology in this important group of gut microbes.
