## Supplementary material for "Non-redundant cardiolipin synthase family proteins shape lipid composition and stress resilience in *Bacteroides fragilis*": Table S1

### Sheet: Legend
Table S1. Bacterial strains, plasmids, and oligonucleotide primers used in this study.
Three data sheets are included.
'primers': oligonucleotides used for strain construction, integration and deletion confirmation, and RT-qPCR (clsA, clsB, and the dnaN normalization gene, ptos_002600), listed with primer ID, name, target/purpose, and sequence.
'vectors': plasmids used for allelic exchange (pLGB13-derived deletion vectors pMKS81 and pMKS82) and for att-site complementation (constitutive pMKS03/pMKS86-clsB; aTc-inducible pMKS05/pMKS87-clsA), with backbone, E. coli and B. fragilis selection markers, source, and description.
'strains': Bacteroides fragilis P207 wild type and the ΔclsA, ΔclsB, and ΔclsA ΔclsB deletion mutants, their empty-vector and complemented derivatives, and the Escherichia coli cloning (EC100D) and conjugation (WM3064) host strains, with internal strain numbers, antibiotic resistance, source, and genotype description.

### Sheet: primers
primerID	primerName	primerTarget	primerSequence
MS013	pLGB13F	upstream of pLGB13 insertion site	GGGGTGACGAGTTCTATGACT
MS014	pLGB13R	downstream of pLGB13 insertion site	GCGGTCGGTTCGGAAATAGA
MS015	P207 specific SDR F	P207 specific primer	TCCGGTTTTCCATAGCGCTT
MS016	P207 specific SDR R	P207 specific primer	CTGTTCCAAGATGGGAGCGT
MS099	pMKS03-8_int_F	confirming integration or presence of replicating plasmids pMKS03 to pMKS08; F binds at 3' end of ampR gene; when paired with pMKS03-8_int_R 500 bp product	AAGCCCTCCCGTATCGTAGT
MS100	pMKS03-8_int_R	confirming integration or presence of replicating plasmids pMKS03 to pMKS08; R binds around the R6K ori; when paired with pMKS03-8_int_F 500 bp product	CTTCAGATCCTCTACGCCGG
MS209	pMKSatc_insert_F	sequencing primer on 5' end of pMKS insert site (aTC inducible vectors)	TCCCTATCAGTGATAGAGACGAAAT
MS053	pErm_insert_F	for amplifying across the insert site of the pErmInt and pErmRep plasmids	TGCTTGGCTTTACGAAGTTTCAGT
MS054	pErm_insert_R	for amplifying across the insert site of the pErmInt and pErmRep plasmids	GTAAAACGAACGGGCAATTTCTTTTT
MS035	pLGB13int_F	to confirm pLGB13 integration into the P207 chromosome, amplifies part of the Bfragilis toxin on the vector	TTTTGCACCCGCTTTCCAAG
MS036	pLGB13int_R	to confirm pLGB13 integration into the P207 chromosome, amplifies part of the Bfragilis toxin on the vector	TTTACAGCAGGCAGGCTACC
MS021	cls1_A	cardiolipin synthase A deletion (ptos_000612) primer A; F primer for amplifying 1 kb upstream of the deletion site	TTACGGATCCAATATACGTATGGGTAATCC
MS022	cls1_B	cardiolipin synthase A deletion (ptos_000612) primer B; R primer for amplifying 1 kb upstream of the deletion site	TTACGGTACCTATGTAGTTCCAATCTATCATA
MS023	cls1_C	cardiolipin synthase A deletion (ptos_000612) primer C; F primer for amplifying 1 kb downstream of the deletion site	TTACGGTACCTTGGCTCCGTTGCTATAA
MS024	cls1_D	cardiolipin synthase A deletion (ptos_000612) primer D; R primer for amplifying 1 kb downstream of the deletion site	TTACGTCGACACCATAACCACACTCCC
MS025	cls2_A	cardiolipin synthase B deletion (ptos_003252) primer A; F primer for amplifying 1 kb upstream of the deletion site	TTACGGATCCAAGTAGACGCTGCCAATA
MS093	cls2_B2	cardiolipin synthase B deletion (ptos_003252) primer B; R primer for amplifying 1 kb upstream of the deletion site	TTACACGCGTTAATTTCAAAACCTCAGTCTTTATTTAGTTTAC
MS094	cls2_C2	cardiolipin synthase B deletion (ptos_003252) primer C; F primer for amplifying 1 kb downstream of the deletion site	TTACACGCGTCCATTCCTGTAAGTTATTCAGGCT
MS028	cls2_D	cardiolipin synthase B deletion (ptos_003252) primer D; R primer for amplifying 1 kb downstream of the deletion gene	TTACGTCGACGGAAGAAAGGACCACATT
MS042	cls1_del_F	confirming deletion of P207 cardiolipin synthase A (ptos_000612)	GGT ACA CTT TAT CTA CCG TCT GA
MS043	cls1_del_R1	confirming deletion of P207 cardiolipin synthase A (ptos_000612)	GCC ATC GGT TTT TTG AGC AAA C
MS044	cls1_del_R2	confirming deletion of P207 cardiolipin synthase A (ptos_000612)	GAA CGG TTT GAT TTC ATT TTT GCC G
MS045	cls2_del_F	confirming deletion of P207 cardiolipin synthase B (ptos_003252)	CTC CCT TTT TTT TAT GGT ATC ATC G
MS046	cls2_del_R1	confirming deletion of P207 cardiolipin synthase B (ptos_003252)	AAC AAG TCC TCA AAT TTT TCC CGT C
MS047	cls2_del_R2	confirming deletion of P207 cardiolipin synthase B (ptos_003252)	TTG GTA GTC AGG CAA GGG AAT
MS095	clsA_comp_F	complementing clsA under inducible promoter in pMKS05	TTACGGATCCATGATAGATTGGAACTACATAGCAAG
MS096	clsA_comp_R	complementing clsA under inducible promoter in pMKS05	TTACGGTACCTTATAGCAACGGAGCCAATAATC
MS097	clsB_comp_F	complementing clsB under constitutive promoter in pMKS03	TTACGGATCCTTGAAATTATACGTTTTAATAATAGCGATCATT
MS098	clsB_comp_R	complementing clsB under constitutive promoter in pMKS03	TTACGGTACCTTACAGGAATGGTGTGAATAAGTTC
MS242	clsA_qpcr_F2	qPCR of clsA (F primer)	ATATTATTTATTTCGGGGCTATTATCGG
MS235	clsA_qpcr_R	qPCR of clsA (R primer)	CGATAATCTTCTCACGCCTTTGG
MS236	clsB_qpcr_F	qPCR of clsB (F primer)	CCGAACACAGAATATTGACAGCC
MS237	clsB_qpcr_R	qPCR of clsB (R primer)	CGTCCGCTTTTGATAAGTTTCAC
MS176	002600_F	qPCR of ptos_002600 (F primer)	AGTACTGCACTTTTCAGCCA
MS175	002600_R	qPCR of ptos_002600 (R primer)	ACAGTGTTCCGTCCTCCAAC

### Sheet: vectors
vector_name	backbone	abx_ecoli	abx_bfrag	reference	description
pLGB13	NA	carb	erm	Garcia-Bayona et al.	allelic exchange vector
pMKS03	NA	carb	erm	this manuscript	constitutively active promoter, R6K ORI, oriT, intN1 integrase (analogous to pMS02 of Schnizlein et al., MRA, 2025)
pMKS05	NA	carb	erm	this manuscript	aTC-inducible tight repression promoter, R6K ORI, oriT, intN1 integrase (analogous to pMS04 of Schnizlein et al., MRA, 2025)
pMKS81	pLGB13	carb	erm	this manuscript	deletion vector; contains the deletion fragment which includes 1kb up and downstream of B. fragilis P207 clsA (ptos_000612)
pMKS82	pLGB13	carb	erm	this manuscript	deletion vector; contains the deletion fragment which includes 1kb up and downstream of B. fragilis P207 clsB (ptos_003252)
pMKS86	pMKS03	carb	erm	this manuscript	complementation vector; contains the gene of B. fragilis P207 clsB (ptos_003252); constitutively active promoter
pMKS87	pMKS05	carb	erm	this manuscript	complementation vector; contains the gene of B. fragilis P207 clsA (ptos_000612); aTC-inducible tight repression promoter

### Sheet: strains
Background	MKS#	FC#	Strain	abx resistance	Source	description
B. fragilis P207	4		WT		Fiebig et al., 2024	WT B. fragilis str. P207
B. fragilis P207	264		att:pMKS03	erm	this paper	WT B. fragilis str. P207 with pMKS03 integrated at the att site; empty vector
B. fragilis P207	266		att:pMKS05	erm		WT B. fragilis str. P207 with pMKS05 integrated at the att site; empty vector
B. fragilis P207	57		∆clsA			B. fragilis str. P207 with an in frame deletion of clsA
B. fragilis P207	273		∆clsA att:pMKS05-clsA	erm		B. fragilis str. P207 with an in frame deletion of clsA; clsA inducibly complemented through pMKS05, integrated at an att site
B. fragilis P207	272		∆clsA att:pMKS05	erm		B. fragilis str. P207 with an in frame deletion of clsA; pMKS05 empty vector, integrated at an att site
B. fragilis P207	60		∆clsB			B. fragilis str. P207 with an in frame deletion of clsB
B. fragilis P207	145		∆clsB att:pMKS03-clsB	erm		B. fragilis str. P207 with an in frame deletion of clsB; clsB constitutively complemented through pMKS03, integrated at an att site
B. fragilis P207	143		∆clsB att:pMKS03	erm		B. fragilis str. P207 with an in frame deletion of clsB; pMKS03 empty vector, integrated at an att site
B. fragilis P207	84		∆clsA ∆clsB			B. fragilis str. P207 with an in frame deletion of clsA and clsB
B. fragilis P207	147		∆clsA ∆clsB att:pMKS05-clsA	erm		B. fragilis str. P207 with an in frame deletion of clsA and clsB; clsA inducibly complemented through pMKS05, integrated at an att site
B. fragilis P207	149		∆clsA ∆clsB att:pMKS05	erm		B. fragilis str. P207 with an in frame deletion of clsA and clsB; pMKS05 empty vector, integrated at an att site
B. fragilis P207	151		∆clsA ∆clsB att:pMKS03-clsB	erm		B. fragilis str. P207 with an in frame deletion of clsA and clsB; clsB constitutively complemented through pMKS03, integrated at an att site
B. fragilis P207	153		∆clsA ∆clsB att:pMKS03	erm		B. fragilis str. P207 with an in frame deletion of clsA and clsB; pMKS03 empty vector, integrated at an att site
E. coli EC100D			WT
E. coli WM3064			WT		A gift from William Metcalf, UIUC
E. coli EC100D			pLGB13	carb	this paper	allelic exchange vector
E. coli EC100D			pMKS03	carb		constitutively active promoter, R6K ORI, oriT, intN1 integrase (analogous to pMS02 of Schnizlein et al., MRA, 2025)
E. coli EC100D			pMKS05	carb		aTC-inducible tight repression promoter, R6K ORI, oriT, intN1 integrase (analogous to pMS04 of Schnizlein et al., MRA, 2025)
E. coli EC100D			pLGB13-clsA1kb	carb		deletion vector; contains the deletion fragment which includes 1kb up and downstream of B. fragilis P207 clsA (ptos_000612)
E. coli EC100D			pLGB13-clsB1kb	carb		deletion vector; contains the deletion fragment which includes 1kb up and downstream of B. fragilis P207 clsB (ptos_003252)
E. coli EC100D			pMKS03-clsB	carb		complementation vector; contains the gene of B. fragilis P207 clsB (ptos_003252); constitutively active promoter
E. coli EC100D			pMKS05-clsA	carb		complementation vector; contains the gene of B. fragilis P207 clsA (ptos_000612); aTC-inducible tight repression promoter
