## Supplementary material for "Non-redundant cardiolipin synthase family proteins shape lipid composition and stress resilience in *Bacteroides fragilis*": Table S2

### Sheet: Legend
Table S2. Genome metadata for the representative gut-associated taxa used in the inter-phylum cardiolipin synthase phylogeny (Fig. 1).
One genome per species (except the two B. fragilis strains, P207 and NCTC9343) was selected from five major human gut phyla. Columns give the taxon, taxonomy (phylum, class, order), genome accession and source database (GenBank or RefSeq), the number of annotated cardiolipin synthase (cls) homologs, and the corresponding locus tags used to construct the neighbor-joining phylogeny in Fig. 1.

### Sheet: Sheet1
Table S2. Genome metadata for the representative gut-associated taxa used in the inter-phylum cardiolipin synthase phylogeny (Fig. 1).	phylum	class	order	genome ID	source	annotated cls	locusIDs
Bacteroides fragilis P207	Bacteroidota	Bacteroidia	Bacteroidales	CP114371.1	GenBank	2	PTOS_000612; PTOS_003252
One genome per species (except the two B. fragilis strains, P207 and NCTC9343) was selected from five major human gut phyla. Columns give the taxon, taxonomy (phylum, class, order), genome accession and source database (GenBank or RefSeq), the number of annotated cardiolipin synthase (cls) homologs, and the corresponding locus tags used to construct the neighbor-joining phylogeny in Fig. 1.	Bacteroidota	Bacteroidia	Bacteroidales	NC_003228	RefSeq	2	BF9343_RS03145; BF9343_RS16995
Bacteroides thetaiotaomicron VPI5482	Bacteroidota	Bacteroidia	Bacteroidales	NC_004663	RefSeq	3	BT_RS10365; BT_RS12040; BT_RS20075
Porphyromonas gingivalis ATCC33277	Bacteroidota	Bacteroidia	Bacteroidales	NC_010729	RefSeq	1	PGN_RS02240
Sphingobacterium multivorum	Bacteroidota	Sphingobacteria	Sphingobacteriales	NZ_CP068086.1	RefSeq	1	I6J00_RS24690
Staphylococcus aureus ATCC6538	Bacillota	Bacilli	Bacillales	NZ_CP020020	RefSeq	2	B4602_RS06655; B4602_RS10980
Bacillus subtilis ATCC11774	Bacillota	Bacilli	Bacillales	NZ_CP026010	RefSeq	3	BS11774_RS03300; BS11774_RS03650; BS11774_RS03625
Streptococcus pyogenes ATCC19615	Bacillota	Bacilli	Lactobacillales	NZ_CP008926	RefSeq	1	DP15_RS00275
Enterococcus faecalis ATCC28212	Bacillota	Bacilli	Lactobacillales	NZ_CP008816	RefSeq	2	DR75_RS03710; DR75_RS13750
Lactobacillus delbrueckii subsp. Bulgaricus ATCC11842	Bacillota	Bacilli	Lactobacillales	NC_008054	RefSeq	1	LDB_RS00715
Faecalibacterium prausnitzii AP34BHI	Bacillota	Clostridia	Eubacteriales	NZ_CP118963	RefSeq	1	PT301_RS07010
Roseburia intestinalis M50/1	Bacillota	Clostridia	Eubacteriales	NC_021040	RefSeq	3	ROI_RS02680; ROI_RS10075; ROI_RS17805
Clostridium scindens ATCC35704	Bacillota	Clostridia	Eubacteriales	NZ_CP036170	RefSeq	2	HDCHBGLK_RS07330; HDCHBGLK_RS16695
Dielma fastidiosa	Bacillota	Erysipelotrichia	Erysipelotrichales	NZ_QRQL00000000.1	GenBank	1	DWZ33_RS14100
Turicibacter sanguinis MOL361	Bacillota	Erysipelotrichia	Erysipelotrichales	NZ_CP053187	RefSeq	5	HLK68_RS02250; HLK68_RS03215; HLK68_RS04960; HLK68_RS12060; HLK68_RS12150
Corynebacterium diphtheriae NCTC13129	Actinomycetota	Actinomycetia	Mycobacteriales	NC_002935	RefSeq	1	DIP_RS21395
Fusobacterium nucleatum subsp. Nucleatum ATCC24726	Fusobacteriota	Fusobacteria	Fusobacteriales	NZ_CP028109	RefSeq	1	C4N14_RS07575
Sphingomonas paucimobilis ZJSH1	Pseudomonadota	Alphaproteobacteria	Sphingomonadales	NZ_CP070367	RefSeq	1	JT366_RS08290
Neisseria mucosa ATCC25996	Pseudomonadota	Betaproteobacteria	Neisseriales	NZ_ACDX00000000.2	RefSeq	2	NEIMUCOT_06131
Escherichia coli MG1655	Pseudomonadota	Gammaproteobacteria	Enterobacterales	NC_000913	RefSeq	3	b0789; b1249
Enterobacter cloacae DSM26481	Pseudomonadota	Gammaproteobacteria	Enterobacterales	NZ_CP056117	RefSeq	2	HWQ14_RS14970; HWQ14_RS20555
Klebsiella pneumoniae ATCCBAA_2146	Pseudomonadota	Gammaproteobacteria	Enterobacterales	NZ_CP006659	RefSeq	2	kpn2146_RS08610; kpn2146_RS16375
Haemophilus parainfluenza ATCC 33392	Pseudomonadota	Gammaproteobacteria	Pasteurellales	CP133470.1	GenBank	1	RDV53_09935
Pseudomonas aeruginosa PAO1	Pseudomonadota	Gammaproteobacteria	Pseudomonadales	NZ_CP053028	RefSeq	2	HKX07_RS14450; HKX07_RS27785
