## Supplementary material for "Non-redundant cardiolipin synthase family proteins shape lipid composition and stress resilience in *Bacteroides fragilis*": Table S6

### Sheet: Legend
Table S6. Chemical-class enrichment analysis (lipid pathway library): WT versus ΔclsA ΔclsB.
MetaboAnalyst 6.0 functional analysis (mummichog v2.0; 5 ppm tolerance) of metabolomic features differing between B. fragilis P207 wild type and the ΔclsA ΔclsB double mutant, run against the lipid pathway library. Each row is a lipid chemical class (e.g., fatty amides, fatty esters, sphingoid bases). Supports Fig. S8.
Columns: the first (unlabeled) column lists the chemical class; Pathway total (class set size); Hits.total and Hits.sig (total and significant feature hits); Expected (expected hits); P(Fisher), P(EASE), P(Gamma) and their adjusted values (AdjP.Fisher, AdjP.EASE, AdjP.Gamma); Emp.Hits and Empirical (permutation-based values); Pathway Number (internal identifier); cpd.hits (matched compound identi…

### Sheet: lipid enrichment
	Pathway total	Hits.total	Hits.sig	Expected	P(Fisher)	P(EASE)	P(Gamma)	Emp.Hits	Empirical	AdjP.Fisher	AdjP.EASE	AdjP.Gamma	Pathway Number	cpd.hits
Fatty amides	141	57	29	10.789	2.1523e-07	7.1252e-07	0.0022038	2	0.02	3.01322e-06	9.97528e-06	0.0308532	P1	EC00012;EC000114;EC000426;EC0008;EC0009;EC000315;EC000428;EC000399;EC000206;EC000121;EC000252;EC000378;EC00065;EC000398;EC000403;EC000250;EC000251;EC000157;EC000406;EC000410;EC000412;EC000413;EC000415;EC000417;EC000418;EC000136;EC000511
Fatty esters	569	66	23	11.489	5.6467e-05	0.00014482	0.0022042	67	0.67	0.000734071	0.00188266	0.0308532	P2	EC000250;EC000251;EC000413;EC00056;EC000169;EC000421;EC000143;EC000144;EC000145;EC000150;EC000152;EC000157;EC000155;EC000160;EC000162;EC000161;EC000166;EC000171;EC000173;EC000176;EC000174;EC000186;EC000198;EC000200
Sphingoid bases	78	36	19	5.8848	0.0024505	0.0068313	0.0022222	0	0	0.029406	0.0819756	0.0308532	P3	EC00012;EC000469;EC00065;EC0008;EC0009;EC00098;EC000100;EC00016;EC000121;EC000136;EC000489;EC000501;EC000523
Glycerophosphates	2996	55	12	3.2226	0.086706	0.19882	0.0029666	0	0	0.953766	1	0.0326326	P4	EC000376;EC000326;EC000329;EC000330;EC000331;EC000335
Ceramides	5424	29	5	0.98081	0.25474	0.64846	0.0053651	3	0.03	1	1	0.053651	P5	EC000186;EC000206
Glycerophosphocholines	3120	27	3	2.382	0.43278	0.70638	0.010388	17	0.17	1	1	0.093492	P6	EC000348;EC000340;EC000342
Quinones and hydroquinones	35	3	1	0.70058	0.53063	1	0.015256	4	0.04	1	1	0.122048	P7	EC000232
Bile acids	125	66	4	2.382	0.71409	0.92314	0.033627	99	0.99	1	1	0.235389	P8	EC000113;EC000456
Glycerophosphoethanolamines	3153	56	3	3.643	0.73195	0.89719	0.036592	68	0.68	1	1	0.235389	P9	EC000340;EC000348;EC000342
Sterols	188	38	2	2.6622	0.7718	0.94351	0.044506	29	0.29	1	1	0.235389	P10	EC00059;EC00097
Eicosanoids	297	58	1	1.9616	0.8821	1	0.083334	96	0.96	1	1	0.333336	P11	EC000399
Glycerophosphoinositols	3219	42	1	2.2418	0.91358	1	0.10408	19	0.19	1	1	0.333336	P12	EC000361
Fatty acids	799	103	6	12.19	0.99214	0.99731	0.27341	72	0.72	1	1	0.54682	P13	EC00065;EC000298;EC000113;EC000306;EC00097;EC000455
Isoprenoids	423	45	1	6.5854	0.99941	1	0.4305	97	0.97	1	1	0.54682	P14	EC000483
