## Supplementary material for "Non-redundant cardiolipin synthase family proteins shape lipid composition and stress resilience in *Bacteroides fragilis*": Table S7

### Sheet: Legend
Table S7. Chemical-class enrichment analysis (non-lipid pathway library): WT versus ΔclsA ΔclsB.
MetaboAnalyst 6.0 functional analysis (mummichog v2.0; 5 ppm tolerance) of metabolomic features differing between B. fragilis P207 wild type and the ΔclsA ΔclsB double mutant, run against the non-lipid pathway library. Each row is a non-lipid chemical class (e.g., other alkaloids, amino sugars, amino acids, benzoic acid esters, pyrimidines). Supports Fig. 8D.
Columns: the first (unlabeled) column lists the chemical class; Pathway total (class set size); Hits.total and Hits.sig (total and significant feature hits); Expected (expected hits); P(Fisher), P(EASE), P(Gamma) and their adjusted values (AdjP.Fisher, AdjP.EASE, AdjP.Gamma); Emp.Hits and Empirical (permutation-based values); Pathway Number (internal identifier); cpd.hits (matched compound identi…

### Sheet: non-lipid enrichment
	Pathway total	Hits.total	Hits.sig	Expected	P(Fisher)	P(EASE)	P(Gamma)	Emp.Hits	Empirical	AdjP.Fisher	AdjP.EASE	AdjP.Gamma	Pathway Number	cpd.hits
Other alkaloids	36	10	3	0.75072	0.0038928	0.02757	0.00037887	0	0	0.0506064	0.35841	0.00492531	P1	EC000645;EC000300;EC000301;EC000669
Amino sugars	15	4	2	0.26812	0.022706	0.22398	0.00041248	2	0.02	0.272472	1	0.00494976	P2	EC000586;EC00070
Amino acids	510	76	9	3.9145	0.024055	0.058023	0.00041501	0	0	0.272472	0.696276	0.00494976	P3	EC00087;EC000556;EC000521;EC000526;EC00025;EC000593;EC000594;EC000598
Benzoic acid esters	41	7	2	0.37536	0.044709	0.29918	0.00045574	8	0.08	0.44709	1	0.00494976	P4	EC000572;EC000577
Pyrimidines	24	4	1	0.21449	0.1882	1	0.00088182	28	0.28	1	1	0.00793638	P5	EC00054
Tetralins	7	2	1	0.21449	0.1882	1	0.00088182	58	0.58	1	1	0.00793638	P6	EC000349
Methoxyphenols	25	3	1	0.26812	0.22957	1	0.0010705	12	0.12	1	1	0.00793638	P7	EC000348
Purine deoxyribonucleosides	10	5	2	0.26812	0.22957	1	0.0010705	52	0.52	1	1	0.00793638	P8	EC00054
Alpha-hydrogen aldehydes	9	1	1	0.26812	0.22957	1	0.0010705	0	0	1	1	0.00793638	P9	EC00087
Phenol ethers	22	3	1	0.26812	0.22957	1	0.0010705	50	0.5	1	1	0.00793638	P10	EC000349
Pyrimidones	13	6	1	0.58986	0.43798	1	0.0029384	2	0.02	1	1	0.0088152	P11	EC000621
Dipeptides	438	126	9	4.2362	0.58344	0.77002	0.0062379	99	0.99	1	1	0.0124758	P12	EC000549;EC000526;EC000586;EC000490
Tripeptides	8000	1777	156	14.317	0.75936	0.82764	0.017174	33	0.33	1	1	0.017174	P13	EC000130;EC000141;EC000214;EC000244;EC000248;EC000250;EC000393;EC000409;EC000421;EC000456;EC000495;EC000631
